# Pyruvate and Related Energetic Metabolites Modulate Resilience Against High Genetic Risk for Glaucoma

**DOI:** 10.1101/2025.01.18.633745

**Authors:** Keva Li, Nicholas Tolman, Ayellet V. Segrè, Kelsey V. Stuart, Oana A. Zeleznik, Neeru A. Vallabh, Kuang Hu, Nazlee Zebardast, Akiko Hanyuda, Yoshihiko Raita, Christa Montgomery, Chi Zhang, Pirro G. Hysi, Ron Do, Anthony P. Khawaja, Janey L. Wiggs, Jae H. Kang, Simon WM John, Louis R. Pasquale, UK Biobank Eye and Vision Consortium

**Affiliations:** Department of Ophthalmology, Icahn School of Medicine at Mount Sinai, New York, NY 10029, USA; Department of Ophthalmology, Vagelos College of Physicians and Surgeons, Columbia University Irving Medical Center, New York, NY 10032, USA; Department of Ophthalmology, Massachusetts Eye and Ear, Harvard Medical School, Boston, MA 02142, USA; Broad Institute of MIT and Harvard, Cambridge, MA 02142, USA; NIHR Biomedical Research Centre, Moorfields Eye Hospital NHS Foundation Trust, and University College London Institute of Ophthalmology, London, EC1V 2PD, United Kingdom; Channing Division of Network Medicine, Department of Medicine, Harvard Medical School and Brigham and Women’s Hospital, 181 Longwood Avenue, Boston, MA 02115, USA; Department of Eye and Vision Science, Institute of Life Course and Medical Sciences, University of Liverpool, Liverpool, L69 3BX, United Kingdom; St. Paul’s Eye Unit, Liverpool University Hospital NHS Foundation Trust, Liverpool, L7 8XP, United Kingdom; Department of Ophthalmology, Keio University School of Medicine, 35 Shinanomachi, Shinjuku-ku, Tokyo 160-8582, Japan; Epidemiology and Prevention Group, Center for Public Health Sciences, National Cancer Center, Tokyo 104-0045, Japan; Okinawa Kenritsu, Chubu Byoin, Uruma, Okinawa 904-2293, Japan; Department of Ophthalmology, St Thomas’ Hospital, King’s College London, London, SE1 7EH, United Kingdom; Department of Twin Research & Genetic Epidemiology, St Thomas’ Hospital, King’s College London, London, SE1 7EH, United Kingdom; Department of Genetics and Genomics Science, Icahn School of Medicine at Mount Sinai, New York, NY 10029, USA; Zuckerman Mind Brain Behavior Institute, Columbia University, New York, NY 10027, USA

**Keywords:** metabolite risk score, metabolites, genetic risk score, genetics, glaucoma, glaucoma resilience, glycolysis, pyruvate, tricarboxylic acid cycle

## Abstract

A glaucoma polygenic risk score (PRS) can effectively identify disease risk, but some individuals with high PRS do not develop glaucoma. Factors contributing to this resilience remain unclear. Using 4,658 glaucoma cases and 113,040 controls in a cross-sectional study of the UK Biobank, we investigated whether plasma metabolites enhanced glaucoma prediction and if a metabolomic signature of resilience in high-genetic-risk individuals existed. Logistic regression models incorporating 168 NMR-based metabolites into PRS-based glaucoma assessments were developed, with multiple comparison corrections applied. While metabolites weakly predicted glaucoma (Area Under the Curve=0.579), they offered marginal prediction improvement in PRS-only-based models (P=0.004). We identified a metabolomic signature associated with resilience in the top glaucoma PRS decile, with elevated glycolysis-related metabolites—lactate (P=8.8E-12), pyruvate (P=1.9E-10), and citrate (P=0.02)—linked to reduced glaucoma prevalence. These metabolites combined significantly modified the PRS-glaucoma relationship (P_interaction_=0.011). Higher total resilience metabolite levels within the highest PRS quartile corresponded to lower glaucoma prevalence (Odds Ratio_highest vs. lowest total resilience metabolite quartile_=0.71, 95% Confidence Interval=0.64–0.80). As pyruvate is a foundational metabolite linking glycolysis to tricarboxylic acid cycle metabolism and ATP generation, we pursued experimental validation for this putative resilience biomarker in a human-relevant Mus musculus glaucoma model. Dietary pyruvate mitigated elevated intraocular pressure (P=0.002) and optic nerve damage (P<0.0003) in *Lmx1b^V265D^* mice. These findings highlight the protective role of pyruvate-related metabolism against glaucoma and suggest potential avenues for therapeutic intervention.
