## Supplemental Excel for "Pyruvate and Related Energetic Metabolites Modulate Resilience Against High Genetic Risk for Glaucoma": Supplemental Excel.xlsx

### Sheet: Supplemental Tables
Supplemental Table 2																									Supplemental Table 3
Model 1						Model 2						Model 3						Model 4							Metabolites	Beta-values
No metabolies	Beta-values	EU stamped metabolites (27)	Beta-values	Full metabolites (168)	Beta-values	No metabolies	Beta-values	EU stamped metabolites (27)	Beta-values	Full metabolites (168)	Beta-values	No metabolies	Beta-values	EU stamped metabolites (27)	Beta-values	Full metabolites (168)	Beta-values	No metabolies	Beta-values	EU stamped metabolites (27)	Beta-values	Full metabolites (168)	Beta-values		(Intercept)	-3.2318
--	--	Tyrosine	0.0928264	Glutamine	0.121091	African Population	0.701201	African Population	0.679334	African Population	0.39673	African Population	0.677007	African Population	0.581963	African Population	0.591219	PRS	2163.2	PRS	2594.94	PRS	2651.65		Total Cholesterol	548.502
		Glucose	0.0871337	Tyrosine	0.116053	Central and South Asian Population	0.345018	Central and South Asian Population	0.321192	Sex - Male	0.149365	Central and South Asian Population	0.286887	Middle Eastern Population	0.207264	Middle Eastern Population	0.206433	(Intercept)	8.32457	(Intercept)	10.5842	(Intercept)	10.691		Cholesterol in Large HDL	520.187
		Omega-3 Fatty Acids	0.0530323	Triglycerides in Large LDL	0.10933	Middle Eastern Population	0.287733	Middle Eastern Population	0.275454	Age	0.0612815	Middle Eastern Population	0.268422	Coronary artery disease	0.190502	Central and South Asian Population	0.193278	African Population	0.209131	Middle Eastern Population	0.340182	Middle Eastern Population	0.485359		Total Lipids in VLDL	408.185
		Creatinine	0.0433016	Average Diameter for VLDL Particles	0.0839866	Sex - Male	0.235698	Sex - Male	0.224789	Glucose	0.0455714	Oral steroid use	0.250785	Central and South Asian Population	0.184686	Oral steroid use	0.188583	Sex - Male	0.159365	African Population	0.274383	Time of day_Unknown	0.421731		Triglycerides in Chylomicrons and Extremely Large VLDL	385.93
		Total Triglycerides	0.025226	Glucose	0.0735507	Age	0.0658989	Glucose	0.070378	Central and South Asian Population	0.0247981	Coronary artery disease	0.187401	Oral steroid use	0.182344	Coronary artery disease	0.180634	Coronary artery disease	0.157083	Coronary artery disease	0.179114	African Population	0.362678		Cholesterol in Chylomicrons and Extremely Large VLDL	376.001
		Docosahexaenoic Acid	0.0218912	Acetone	0.0615864	Time of day_Morning	0.0234892	Age	0.0637758	Tyrosine	0.0160366	Sex - Male	0.181319	Sex - Male	0.17266	Diabetes	0.177979	Oral steroid use	0.119136	Sex - Male	0.177075	Coronary artery disease	0.200027		Cholesteryl Esters in Very Large VLDL	373.351
		Glycoprotein Acetyls	0.00755057	Degree of Unsaturation	0.0586065	Time of day_Night	0	Time of day_Morning	0.0493958	Triglycerides in Very Small VLDL	0.00640454	Diabetes	0.122435	Diabetes	0.13975	Sex - Male	0.160858	Diabetes	0.106178	Time of day_Unknown	0.155772	Oral steroid use	0.194064		Triglycerides in Very Large VLDL	354.397
		VLDL Cholesterol	0	Triglycerides in Large VLDL	0.0559821	Time of day_Unknown	0	Tyrosine	0.0457861	Valine	0.00395687	Age	0.0630422	Time of day_Unknown	0.0657692	Glutamine	0.0676068	Middle Eastern Population	0.105335	Oral steroid use	0.154721	Diabetes	0.187849		Omega-6 Fatty Acids	350.811
		Clinical LDL Cholesterol	0	Free Cholesterol in Very Small VLDL	0.0515265	East Asian Population	0	Total Triglycerides	0.0354549	Total Cholesterol	0	Time of day_Morning	0.0268896	Age	0.0633271	Time of day_Morning	0.0675089	Age	0.0569163	Diabetes	0.12669	Sex - Male	0.175938		Free Cholesterol in Large LDL	343.951
		Apolipoprotein B	0	Triglycerides in LDL	0.0485165	European Population	0	Valine	0.0277151	Total Cholesterol Minus HDL-C	0	Current Smoker	0.0216215	Time of day_Morning	0.0421564	Age	0.063284	Glycated haemoglobin (HbA1c)	0.0118134	Age	0.073787	Triglycerides in IDL	0.160318		Phospholipids in VLDL	326.737
		Apolipoprotein A1	0	Triglycerides in IDL	0.0476494	Fasting time	-0.011068	Creatinine	0.00588651	Remnant Cholesterol (Non-HDL, Non-LDL -Cholesterol)	0	Glycated haemoglobin (HbA1c)	0.0118975	Tyrosine	0.0372609	Time of day_Unknown	0.0551683	Blood Pressure	0.00040265	Central and South Asian Population	0.066545	Central and South Asian Population	0.120401		Free Cholesterol in Very Large VLDL	319.334
		Total Fatty Acids	0	Creatinine	0.0397346	Season_Spring	-0.049224	Glycoprotein Acetyls	0.00446271	VLDL Cholesterol	0	Blood Pressure	0.0013341	Glucose	0.0330129	Tyrosine	0.0378682	Alcohol intake	0.000271061	Valine	0.0481225	Glutamine	0.105941		Total Lipids in HDL	313.287
		Polyunsaturated Fatty Acids	0	Glycoprotein Acetyls	0.0371471	Season_Winter	-0.0676027	Docosahexaenoic Acid	0.00275936	Clinical LDL Cholesterol	0	Alcohol intake	0.00038726	Valine	0.0330022	Valine	0.0268695	Caffeine intake	0.00024611	Current Smoker	0.04606	Time of day_Morning	0.103918		Concentration of LDL Particles	312.202
		Monounsaturated Fatty Acids	0	Acetoacetate	0.0256459	Season_Fall	-0.0752579	Glycine	0.00113525	LDL Cholesterol	0	Caffeine intake	0.000331607	Total Triglycerides	0.0271364	Acetone	0.0245602	Central and South Asian Population	5.66454e-05	Time of day_Morning	0.0459781	Cholesteryl Esters in IDL	0.098096		Cholesterol in Large VLDL	279.695
		Saturated Fatty Acids	0	Omega-3 Fatty Acids	0.0204309	Mixed American Population	-0.429626	Leucine	0.00102599	HDL Cholesterol	0	Body Mass Index	0.000245585	Current Smoker	0.0112605	Triglycerides in Large LDL	0.0235466	Body Mass Index	1.13061e-05	Glucose	0.0382393	Triglycerides in Chylomicrons and Extremely Large VLDL	0.0970821		Cholesteryl Esters in IDL	258.772
		Total Concentration of Branched-Chain Amino Acids (Leucine + Isoleucine + Valine)	0	Free Cholesterol in Small HDL	0.0159146	(Intercept)	-7.10866	VLDL Cholesterol	0	Total Triglycerides	0	Previous Smoker	0	Glycated haemoglobin (HbA1c)	0.00948732	Glucose	0.0211079	Never Smoker	0	Tyrosine	0.0301501	Age	0.0780288		Cholesterol in Small LDL	253.523
		Isoleucine	0	Triglycerides in Medium LDL	0.0157804			HDL Cholesterol	0	Triglycerides in VLDL	0	Time of day_Night	0	Blood Pressure	0.000795378	Triglycerides in IDL	0.0198979	Previous Smoker	0	Total Triglycerides	0.0268619	Acetone	0.0657745		Apolipoprotein B	234.566
		Leucine	0	Phospholipids in Small LDL	0.0152839			Apolipoprotein B	0	Triglycerides in LDL	0	Time of day_Unknown	0	Glycine	0.000427669	Triglycerides in LDL	0.0134873	Current Smoker	0	Glycated haemoglobin (HbA1c)	0.0079289	Current Smoker	0.048627		Cholesteryl Esters in Very Small VLDL	230.695
		Valine	0	Phospholipids in Small HDL	0.01059			Apolipoprotein A1	0	Triglycerides in HDL	0	East Asian Population	0	Alcohol intake	0.000384219	Glycated haemoglobin (HbA1c)	0.0117606	Physical Activity, MET-minutes per week	0	Glycine	0.000837721	Phospholipids in Small LDL	0.0481414		Total Triglycerides	225.33
		Phenylalanine	0	Valine	0.00942847			Total Fatty Acids	0	Total Phospholipids in Lipoprotein Particles	0	European Population	0	Caffeine intake	0.000305507	Blood Pressure	0.000958815	Time of day_Morning	0	Alcohol intake	0.000395549	Valine	0.0478869		Total Cholesterol Minus HDL-C	217.904
		HDL Cholesterol	-0.0138117	Triglycerides in Very Large VLDL	0.00616657			Omega-3 Fatty Acids	0	Phospholipids in VLDL	0	Physical Activity, MET-minutes per week	-1.97096e-06	Docosahexaenoic Acid	0.000293399	Current Smoker	0.000529149	Time of day_Night	0	Caffeine intake	0.000392908	Average Diameter for VLDL Particles	0.0478266		Valine	206.109
		Omega-6 Fatty Acids	-0.0207402	Docosahexaenoic Acid	0.00594662			Omega-6 Fatty Acids	0	Phospholipids in LDL	0	Fasting time	-0.0118486	Total Cholesterol	0	Triglycerides in Medium LDL	0.000354117	Time of day_Unknown	0	Total Cholesterol	0	Leucine	0.0374876		Cholesterol in Very Large HDL	197.866
		Total Cholesterol	-0.0233135	Free Cholesterol in Small LDL	0.00436282			Polyunsaturated Fatty Acids	0	Phospholipids in HDL	0	Beta blocker use	-0.0195132	VLDL Cholesterol	0	Alcohol intake	0.000332035	Season_Spring	0	VLDL Cholesterol	0	Glucose	0.0301447		Triglycerides in HDL	191.354
		Glycine	-0.0266589	Concentration of Small HDL Particles	0.00202172			Monounsaturated Fatty Acids	0	Total Esterified Cholesterol	0	Spherical Equivalent	-0.0228348	Clinical LDL Cholesterol	0	Caffeine intake	0.00026977	Season_Winter	-9.78256e-05	Apolipoprotein B	0	Tyrosine	0.0261531		Phospholipids in Small LDL	191.152
		Histidine	-0.0299472	Free Cholesterol in IDL	0.00148153			Saturated Fatty Acids	0	Cholesteryl Esters in VLDL	0	Never Smoker	-0.0242814	HDL Cholesterol	0	Triglycerides in Large VLDL	3.75615e-06	Spherical Equivalent	-0.000869853	Total Fatty Acids	0	Glycoprotein Acetyls	0.0220655		Cholesterol in Medium HDL	185.318
		Alanine	-0.0461698	Concentration of Very Large VLDL Particles	0.000445897			Total Concentration of Branched-Chain Amino Acids (Leucine + Isoleucine + Valine)	0	Cholesteryl Esters in LDL	0	Season_Spring	-0.0501724	Apolipoprotein B	0	Total Cholesterol	0	Fasting time	-0.00359585	Omega-3 Fatty Acids	0	Glycine	0.0146876		Phospholipids in Large LDL	178.333
		Albumin	-0.0882246	Phospholipids in Very Large VLDL	3.96411e-05			Isoleucine	0	Cholesteryl Esters in HDL	0	Season_Winter	-0.0695024	Total Fatty Acids	0	Total Cholesterol Minus HDL-C	0	European Population	-0.00548378	Omega-6 Fatty Acids	0	Linoleic Acid	0.0102823		Phospholipids in HDL	177.356
		(Intercept)	-3.20469	Total Triglycerides	3.4483e-05			Phenylalanine	0	Total Free Cholesterol	0	Season_Fall	-0.0780822	Omega-3 Fatty Acids	0	Remnant Cholesterol (Non-HDL, Non-LDL -Cholesterol)	0	Beta blocker use	-0.0127634	Polyunsaturated Fatty Acids	0	Glycated haemoglobin (HbA1c)	0.00995308		Cholesteryl Esters in Small VLDL	175.906
				Triglycerides in Chylomicrons and Extremely Large VLDL	6.25424e-06			Time of day_Unknown	0	Free Cholesterol in VLDL	0	Mixed American Population	-0.424551	Omega-6 Fatty Acids	0	VLDL Cholesterol	0	Season_Fall	-0.0216267	Monounsaturated Fatty Acids	0	Concentration of Chylomicrons and Extremely Large VLDL Particles	0.00948019		LDL Cholesterol	162.046
				Total Cholesterol	0			East Asian Population	0	Free Cholesterol in LDL	0	(Intercept)	-7.65021	Polyunsaturated Fatty Acids	0	Clinical LDL Cholesterol	0	East Asian Population	-0.0883849	Saturated Fatty Acids	0	Acetoacetate	0.00375371		Total Lipids in Medium HDL	145.958
				Total Cholesterol Minus HDL-C	0			European Population	0	Free Cholesterol in HDL	0			Monounsaturated Fatty Acids	0	LDL Cholesterol	0	Mixed American Population	-0.134326	Docosahexaenoic Acid	0	Body Mass Index	0.00196787		Free Cholesterol in Medium LDL	142.98
				Remnant Cholesterol (Non-HDL, Non-LDL -Cholesterol)	0			Total Cholesterol	-0.000565183	Total Lipids in Lipoprotein Particles	0			Saturated Fatty Acids	0	HDL Cholesterol	0			Total Concentration of Branched-Chain Amino Acids (Leucine + Isoleucine + Valine)	0	Free Cholesterol in Very Large HDL	0.000581055		Total Fatty Acids	140.653
				VLDL Cholesterol	0			Fasting time	-0.00748945	Total Lipids in VLDL	0			Total Concentration of Branched-Chain Amino Acids (Leucine + Isoleucine + Valine)	0	Total Triglycerides	0			Isoleucine	0	Caffeine intake	0.00047046		Leucine	135.883
				Clinical LDL Cholesterol	0			Clinical LDL Cholesterol	-0.00756035	Total Lipids in LDL	0			Isoleucine	0	Triglycerides in VLDL	0			Leucine	0	Alcohol intake	0.000419381		Triglycerides in Large VLDL	132.483
				LDL Cholesterol	0			Time of day_Night	-0.0159605	Total Lipids in HDL	0			Leucine	0	Triglycerides in HDL	0			Phenylalanine	0	Phospholipids in Small HDL	0.00012228		Cholesteryl Esters in Large LDL	131.136
				HDL Cholesterol	0			Histidine	-0.0220934	Total Concentration of Lipoprotein Particles	0			Phenylalanine	0	Total Phospholipids in Lipoprotein Particles	0			Blood Pressure	0	Total Cholesterol	0		Remnant Cholesterol (Non-HDL, Non-LDL -Cholesterol)	125.146
				Triglycerides in VLDL	0			Albumin	-0.0423149	Concentration of VLDL Particles	0			Glycoprotein Acetyls	0	Phospholipids in VLDL	0			Never Smoker	0	Total Cholesterol Minus HDL-C	0		Cholesteryl Esters in Medium VLDL	123.306
				Triglycerides in HDL	0			Season_Spring	-0.0446573	Concentration of LDL Particles	0			Never Smoker	0	Phospholipids in LDL	0			Previous Smoker	0	Remnant Cholesterol (Non-HDL, Non-LDL -Cholesterol)	0		Phospholipids in Large HDL	118.133
				Total Phospholipids in Lipoprotein Particles	0			Alanine	-0.0555275	Concentration of HDL Particles	0			Previous Smoker	0	Phospholipids in HDL	0			Physical Activity, MET-minutes per week	0	VLDL Cholesterol	0		Omega-3 Fatty Acids	113.368
				Phospholipids in VLDL	0			Season_Winter	-0.0776072	Average Diameter for VLDL Particles	0			Body Mass Index	0	Total Esterified Cholesterol	0			Body Mass Index	0	Clinical LDL Cholesterol	0		Cholesteryl Esters in Small LDL	102.212
				Phospholipids in LDL	0			Season_Fall	-0.0836173	Average Diameter for LDL Particles	0			European Population	0	Cholesteryl Esters in VLDL	0			Clinical LDL Cholesterol	-0.000129329	LDL Cholesterol	0		Phospholipids in Very Large VLDL	97.4296
				Phospholipids in HDL	0			Mixed American Population	-0.447089	Average Diameter for HDL Particles	0			Physical Activity, MET-minutes per week	-1.20326e-07	Cholesteryl Esters in LDL	0			Creatinine	-0.000977877	HDL Cholesterol	0		Free Cholesterol in HDL	96.544
				Total Esterified Cholesterol	0			(Intercept)	-7.00339	Phosphoglycerides	0			Apolipoprotein A1	-0.00120711	Cholesteryl Esters in HDL	0			Histidine	-0.00231659	Total Triglycerides	0		Triglycerides in VLDL	95.5056
				Cholesteryl Esters in VLDL	0					Total Cholines	0			Histidine	-0.00216864	Total Free Cholesterol	0			HDL Cholesterol	-0.00558414	Triglycerides in VLDL	0		Free Cholesterol in IDL	91.5657
				Cholesteryl Esters in LDL	0					Phosphatidylcholines	0			Creatinine	-0.00470512	Free Cholesterol in VLDL	0			Glycoprotein Acetyls	-0.00853063	Triglycerides in LDL	0		Phospholipids in Very Large HDL	91.2829
				Cholesteryl Esters in HDL	0					Sphingomyelins	0			Fasting time	-0.00895387	Free Cholesterol in LDL	0			Spherical Equivalent	-0.00887963	Triglycerides in HDL	0		Free Cholesterol in Small LDL	87.4133
				Total Free Cholesterol	0					Apolipoprotein B	0			Spherical Equivalent	-0.0256992	Free Cholesterol in HDL	0			Fasting time	-0.00930413	Total Phospholipids in Lipoprotein Particles	0		Isoleucine	85.6381
				Free Cholesterol in VLDL	0					Apolipoprotein A1	0			Albumin	-0.0279762	Total Lipids in Lipoprotein Particles	0			Apolipoprotein A1	-0.00967772	Phospholipids in VLDL	0		Phospholipids in Chylomicrons and Extremely Large VLDL	72.5406
				Free Cholesterol in LDL	0					Total Fatty Acids	0			Time of day_Night	-0.0382691	Total Lipids in VLDL	0			Time of day_Night	-0.0158956	Phospholipids in LDL	0		Phospholipids in Medium LDL	67.4061
				Free Cholesterol in HDL	0					Degree of Unsaturation	0			Season_Spring	-0.0475016	Total Lipids in LDL	0			Season_Spring	-0.0265653	Phospholipids in HDL	0		Triglycerides in Very Small VLDL	66.0124
				Total Lipids in Lipoprotein Particles	0					Omega-3 Fatty Acids	0			Season_Winter	-0.0592489	Total Lipids in HDL	0			Albumin	-0.0345152	Total Esterified Cholesterol	0		VLDL Cholesterol	63.4015
				Total Lipids in VLDL	0					Omega-6 Fatty Acids	0			Beta blocker use	-0.0735374	Total Concentration of Lipoprotein Particles	0			Season_Winter	-0.0567838	Cholesteryl Esters in VLDL	0		Phospholipids in Very Small VLDL	62.5085
				Total Lipids in LDL	0					Polyunsaturated Fatty Acids	0			Alanine	-0.0865031	Concentration of VLDL Particles	0			European Population	-0.0775811	Cholesteryl Esters in LDL	0		Triglycerides in Small LDL	61.1504
				Total Lipids in HDL	0					Monounsaturated Fatty Acids	0			Season_Fall	-0.0898721	Concentration of LDL Particles	0			Season_Fall	-0.0844772	Cholesteryl Esters in HDL	0		Triglycerides in Large LDL	59.9654
				Total Concentration of Lipoprotein Particles	0					Saturated Fatty Acids	0			East Asian Population	-0.104563	Concentration of HDL Particles	0			Alanine	-0.0906071	Total Free Cholesterol	0		Free Cholesterol in VLDL	54.8331
				Concentration of VLDL Particles	0					Linoleic Acid	0			Mixed American Population	-0.448189	Average Diameter for VLDL Particles	0			Beta blocker use	-0.109552	Free Cholesterol in VLDL	0		Free Cholesterol in Very Small VLDL	53.4412
				Concentration of LDL Particles	0					Docosahexaenoic Acid	0			(Intercept)	-7.50756	Average Diameter for LDL Particles	0			East Asian Population	-0.241845	Free Cholesterol in LDL	0		Cholesteryl Esters in Medium LDL	50.6527
				Concentration of HDL Particles	0					Alanine	0					Average Diameter for HDL Particles	0			Mixed American Population	-0.519002	Free Cholesterol in HDL	0		Phospholipids in IDL	48.8386
				Phosphoglycerides	0					Glutamine	0					Phosphoglycerides	0					Total Lipids in Lipoprotein Particles	0		Cholesterol in Large LDL	44.5697
				Phosphatidylcholines	0					Glycine	0					Total Cholines	0					Total Lipids in VLDL	0		Free Cholesterol in Small VLDL	43.2212
				Sphingomyelins	0					Histidine	0					Phosphatidylcholines	0					Total Lipids in LDL	0		Concentration of Very Small VLDL Particles	38.3355
				Apolipoprotein B	0					Total Concentration of Branched-Chain Amino Acids (Leucine + Isoleucine + Valine)	0					Sphingomyelins	0					Total Lipids in HDL	0		Concentration of Small VLDL Particles	36.5271
				Apolipoprotein A1	0					Isoleucine	0					Apolipoprotein B	0					Total Concentration of Lipoprotein Particles	0		Cholesteryl Esters in HDL	33.2573
				Total Fatty Acids	0					Leucine	0					Apolipoprotein A1	0					Concentration of VLDL Particles	0		Concentration of Medium VLDL Particles	33.2197
				Omega-6 Fatty Acids	0					Phenylalanine	0					Total Fatty Acids	0					Concentration of LDL Particles	0		Phospholipids in Large VLDL	32.4963
				Polyunsaturated Fatty Acids	0					3-Hydroxybutyrate	0					Degree of Unsaturation	0					Concentration of HDL Particles	0		Concentration of Small HDL Particles	29.9334
				Saturated Fatty Acids	0					Acetate	0					Omega-3 Fatty Acids	0					Average Diameter for LDL Particles	0		Cholesteryl Esters in Small HDL	28.1921
				Total Concentration of Branched-Chain Amino Acids (Leucine + Isoleucine + Valine)	0					Acetoacetate	0					Omega-6 Fatty Acids	0					Average Diameter for HDL Particles	0		Total Lipids in Small HDL	25.4636
				Leucine	0					Acetone	0					Polyunsaturated Fatty Acids	0					Phosphoglycerides	0		Cholesteryl Esters in LDL	21.3401
				Concentration of Chylomicrons and Extremely Large VLDL Particles	0					Creatinine	0					Monounsaturated Fatty Acids	0					Total Cholines	0		Concentration of Large HDL Particles	18.1531
				Total Lipids in Chylomicrons and Extremely Large VLDL	0					Albumin	0					Saturated Fatty Acids	0					Phosphatidylcholines	0		Triglycerides in Medium LDL	18.0873
				Phospholipids in Chylomicrons and Extremely Large VLDL	0					Glycoprotein Acetyls	0					Linoleic Acid	0					Sphingomyelins	0		Concentration of Medium HDL Particles	17.6339
				Free Cholesterol in Chylomicrons and Extremely Large VLDL	0					Concentration of Chylomicrons and Extremely Large VLDL Particles	0					Docosahexaenoic Acid	0					Apolipoprotein B	0		Concentration of Large VLDL Particles	15.772
				Total Lipids in Very Large VLDL	0					Total Lipids in Chylomicrons and Extremely Large VLDL	0					Glycine	0					Apolipoprotein A1	0		Free Cholesterol in Medium VLDL	7.92513
				Cholesterol in Very Large VLDL	0					Phospholipids in Chylomicrons and Extremely Large VLDL	0					Total Concentration of Branched-Chain Amino Acids (Leucine + Isoleucine + Valine)	0					Total Fatty Acids	0		Concentration of Very Large VLDL Particles	6.1297
				Free Cholesterol in Very Large VLDL	0					Cholesterol in Chylomicrons and Extremely Large VLDL	0					Isoleucine	0					Degree of Unsaturation	0		Concentration of Chylomicrons and Extremely Large VLDL Particles	5.7508
				Concentration of Large VLDL Particles	0					Cholesteryl Esters in Chylomicrons and Extremely Large VLDL	0					Leucine	0					Omega-6 Fatty Acids	0		Total Lipids in Medium LDL	3.27464
				Total Lipids in Large VLDL	0					Free Cholesterol in Chylomicrons and Extremely Large VLDL	0					Phenylalanine	0					Polyunsaturated Fatty Acids	0		Phosphoglycerides	2.76426
				Phospholipids in Large VLDL	0					Triglycerides in Chylomicrons and Extremely Large VLDL	0					3-Hydroxybutyrate	0					Total Concentration of Branched-Chain Amino Acids (Leucine + Isoleucine + Valine)	0		Triglycerides in Small VLDL	2.12962
				Cholesterol in Large VLDL	0					Concentration of Very Large VLDL Particles	0					Acetoacetate	0					Phenylalanine	0		Apolipoprotein A1	0.905232
				Cholesteryl Esters in Large VLDL	0					Total Lipids in Very Large VLDL	0					Creatinine	0					Total Lipids in Chylomicrons and Extremely Large VLDL	0		Concentration of Very Large HDL Particles	0.489913
				Free Cholesterol in Large VLDL	0					Phospholipids in Very Large VLDL	0					Glycoprotein Acetyls	0					Phospholipids in Chylomicrons and Extremely Large VLDL	0		Sphingomyelins	0.149
				Concentration of Medium VLDL Particles	0					Cholesterol in Very Large VLDL	0					Concentration of Chylomicrons and Extremely Large VLDL Particles	0					Cholesterol in Chylomicrons and Extremely Large VLDL	0		Linoleic Acid	0.103387
				Total Lipids in Medium VLDL	0					Cholesteryl Esters in Very Large VLDL	0					Total Lipids in Chylomicrons and Extremely Large VLDL	0					Free Cholesterol in Chylomicrons and Extremely Large VLDL	0		Glutamine	0.0870075
				Phospholipids in Medium VLDL	0					Free Cholesterol in Very Large VLDL	0					Phospholipids in Chylomicrons and Extremely Large VLDL	0					Concentration of Very Large VLDL Particles	0		Glycoprotein Acetyls	0.0849988
				Cholesterol in Medium VLDL	0					Triglycerides in Very Large VLDL	0					Cholesterol in Chylomicrons and Extremely Large VLDL	0					Total Lipids in Very Large VLDL	0		Average Diameter for VLDL Particles	0.0823594
				Free Cholesterol in Medium VLDL	0					Concentration of Large VLDL Particles	0					Cholesteryl Esters in Chylomicrons and Extremely Large VLDL	0					Phospholipids in Very Large VLDL	0		Acetoacetate	0.0465743
				Triglycerides in Medium VLDL	0					Total Lipids in Large VLDL	0					Free Cholesterol in Chylomicrons and Extremely Large VLDL	0					Cholesterol in Very Large VLDL	0		Average Diameter for HDL Particles	0.0390645
				Concentration of Small VLDL Particles	0					Phospholipids in Large VLDL	0					Triglycerides in Chylomicrons and Extremely Large VLDL	0					Cholesteryl Esters in Very Large VLDL	0		Acetone	0.0355606
				Total Lipids in Small VLDL	0					Cholesterol in Large VLDL	0					Concentration of Very Large VLDL Particles	0					Free Cholesterol in Very Large VLDL	0		Tyrosine	0.032573
				Phospholipids in Small VLDL	0					Cholesteryl Esters in Large VLDL	0					Total Lipids in Very Large VLDL	0					Triglycerides in Very Large VLDL	0		Glycine	0.0304313
				Cholesterol in Small VLDL	0					Free Cholesterol in Large VLDL	0					Phospholipids in Very Large VLDL	0					Concentration of Large VLDL Particles	0		Degree of Unsaturation	0.0220461
				Cholesteryl Esters in Small VLDL	0					Triglycerides in Large VLDL	0					Cholesterol in Very Large VLDL	0					Total Lipids in Large VLDL	0		Docosahexaenoic Acid	0.0124975
				Free Cholesterol in Small VLDL	0					Concentration of Medium VLDL Particles	0					Cholesteryl Esters in Very Large VLDL	0					Phospholipids in Large VLDL	0		Glucose	0.00883161
				Triglycerides in Small VLDL	0					Total Lipids in Medium VLDL	0					Free Cholesterol in Very Large VLDL	0					Cholesterol in Large VLDL	0		3-Hydroxybutyrate	-0.00435421
				Concentration of Very Small VLDL Particles	0					Phospholipids in Medium VLDL	0					Triglycerides in Very Large VLDL	0					Cholesteryl Esters in Large VLDL	0		Albumin	-0.00613115
				Total Lipids in Very Small VLDL	0					Cholesterol in Medium VLDL	0					Concentration of Large VLDL Particles	0					Free Cholesterol in Large VLDL	0		Phenylalanine	-0.00761748
				Phospholipids in Very Small VLDL	0					Cholesteryl Esters in Medium VLDL	0					Total Lipids in Large VLDL	0					Triglycerides in Large VLDL	0		Creatinine	-0.0160644
				Cholesterol in Very Small VLDL	0					Free Cholesterol in Medium VLDL	0					Phospholipids in Large VLDL	0					Concentration of Medium VLDL Particles	0		Histidine	-0.0289454
				Cholesteryl Esters in Very Small VLDL	0					Triglycerides in Medium VLDL	0					Cholesterol in Large VLDL	0					Total Lipids in Medium VLDL	0		Pyruvate	-0.056652
				Triglycerides in Very Small VLDL	0					Concentration of Small VLDL Particles	0					Cholesteryl Esters in Large VLDL	0					Phospholipids in Medium VLDL	0		Citrate	-0.0726097
				Concentration of IDL Particles	0					Total Lipids in Small VLDL	0					Free Cholesterol in Large VLDL	0					Cholesterol in Medium VLDL	0		Alanine	-0.082532
				Total Lipids in IDL	0					Phospholipids in Small VLDL	0					Concentration of Medium VLDL Particles	0					Free Cholesterol in Medium VLDL	0		Lactate	-0.0985935
				Phospholipids in IDL	0					Cholesterol in Small VLDL	0					Total Lipids in Medium VLDL	0					Triglycerides in Medium VLDL	0		Average Diameter for LDL Particles	-0.147248
				Cholesterol in IDL	0					Cholesteryl Esters in Small VLDL	0					Phospholipids in Medium VLDL	0					Concentration of Small VLDL Particles	0		Acetate	-0.20537
				Cholesteryl Esters in IDL	0					Free Cholesterol in Small VLDL	0					Cholesterol in Medium VLDL	0					Total Lipids in Small VLDL	0		Phosphatidylcholines	-0.805827
				Concentration of Large LDL Particles	0					Triglycerides in Small VLDL	0					Free Cholesterol in Medium VLDL	0					Phospholipids in Small VLDL	0		Clinical LDL Cholesterol	-0.896557
				Total Lipids in Large LDL	0					Concentration of Very Small VLDL Particles	0					Triglycerides in Medium VLDL	0					Cholesterol in Small VLDL	0		Total Cholines	-2.18143
				Phospholipids in Large LDL	0					Total Lipids in Very Small VLDL	0					Concentration of Small VLDL Particles	0					Cholesteryl Esters in Small VLDL	0		Concentration of HDL Particles	-6.05122
				Cholesterol in Large LDL	0					Phospholipids in Very Small VLDL	0					Total Lipids in Small VLDL	0					Free Cholesterol in Small VLDL	0		Triglycerides in IDL	-6.09652
				Cholesteryl Esters in Large LDL	0					Cholesterol in Very Small VLDL	0					Phospholipids in Small VLDL	0					Triglycerides in Small VLDL	0		Triglycerides in Very Large HDL	-8.37024
				Free Cholesterol in Large LDL	0					Cholesteryl Esters in Very Small VLDL	0					Cholesterol in Small VLDL	0					Concentration of Very Small VLDL Particles	0		Free Cholesterol in Small HDL	-10.7764
				Total Lipids in Medium LDL	0					Free Cholesterol in Very Small VLDL	0					Cholesteryl Esters in Small VLDL	0					Total Lipids in Very Small VLDL	0		HDL Cholesterol	-13.6158
				Phospholipids in Medium LDL	0					Concentration of IDL Particles	0					Free Cholesterol in Small VLDL	0					Phospholipids in Very Small VLDL	0		Phospholipids in Small VLDL	-19.0525
				Cholesterol in Medium LDL	0					Total Lipids in IDL	0					Triglycerides in Small VLDL	0					Cholesterol in Very Small VLDL	0		Triglycerides in Medium VLDL	-19.1482
				Cholesteryl Esters in Medium LDL	0					Phospholipids in IDL	0					Concentration of Very Small VLDL Particles	0					Cholesteryl Esters in Very Small VLDL	0		Total Lipids in IDL	-25.1148
				Free Cholesterol in Medium LDL	0					Cholesterol in IDL	0					Total Lipids in Very Small VLDL	0					Free Cholesterol in Very Small VLDL	0		Cholesterol in Very Small VLDL	-30.0279
				Concentration of Small LDL Particles	0					Cholesteryl Esters in IDL	0					Phospholipids in Very Small VLDL	0					Triglycerides in Very Small VLDL	0		Free Cholesterol in Very Large HDL	-30.4158
				Total Lipids in Small LDL	0					Free Cholesterol in IDL	0					Cholesterol in Very Small VLDL	0					Concentration of IDL Particles	0		Cholesterol in Medium VLDL	-32.4463
				Cholesterol in Small LDL	0					Triglycerides in IDL	0					Cholesteryl Esters in Very Small VLDL	0					Total Lipids in IDL	0		Phospholipids in Medium VLDL	-34.8811
				Triglycerides in Small LDL	0					Concentration of Large LDL Particles	0					Free Cholesterol in Very Small VLDL	0					Phospholipids in IDL	0		Cholesteryl Esters in Large VLDL	-37.1626
				Concentration of Very Large HDL Particles	0					Total Lipids in Large LDL	0					Triglycerides in Very Small VLDL	0					Cholesterol in IDL	0		Cholesterol in Small HDL	-38.4359
				Total Lipids in Very Large HDL	0					Phospholipids in Large LDL	0					Concentration of IDL Particles	0					Concentration of Large LDL Particles	0		Cholesterol in Medium LDL	-39.4482
				Cholesterol in Very Large HDL	0					Cholesterol in Large LDL	0					Total Lipids in IDL	0					Total Lipids in Large LDL	0		Concentration of IDL Particles	-42.853
				Free Cholesterol in Very Large HDL	0					Cholesteryl Esters in Large LDL	0					Phospholipids in IDL	0					Phospholipids in Large LDL	0		Triglycerides in Large HDL	-43.1585
				Triglycerides in Very Large HDL	0					Free Cholesterol in Large LDL	0					Cholesterol in IDL	0					Cholesterol in Large LDL	0		Monounsaturated Fatty Acids	-48.4927
				Concentration of Large HDL Particles	0					Triglycerides in Large LDL	0					Cholesteryl Esters in IDL	0					Cholesteryl Esters in Large LDL	0		Phospholipids in Small HDL	-48.8806
				Total Lipids in Large HDL	0					Concentration of Medium LDL Particles	0					Free Cholesterol in IDL	0					Free Cholesterol in Large LDL	0		Total Concentration of Lipoprotein Particles	-53.1135
				Phospholipids in Large HDL	0					Total Lipids in Medium LDL	0					Concentration of Large LDL Particles	0					Triglycerides in Large LDL	0		Saturated Fatty Acids	-56.1961
				Cholesterol in Large HDL	0					Phospholipids in Medium LDL	0					Total Lipids in Large LDL	0					Total Lipids in Medium LDL	0		Concentration of Small LDL Particles	-62.3613
				Cholesteryl Esters in Large HDL	0					Cholesterol in Medium LDL	0					Phospholipids in Large LDL	0					Phospholipids in Medium LDL	0		Cholesteryl Esters in Chylomicrons and Extremely Large VLDL	-71.8528
				Free Cholesterol in Large HDL	0					Cholesteryl Esters in Medium LDL	0					Cholesterol in Large LDL	0					Cholesterol in Medium LDL	0		Triglycerides in LDL	-78.0667
				Triglycerides in Large HDL	0					Free Cholesterol in Medium LDL	0					Cholesteryl Esters in Large LDL	0					Cholesteryl Esters in Medium LDL	0		Free Cholesterol in Medium HDL	-78.7045
				Concentration of Medium HDL Particles	0					Triglycerides in Medium LDL	0					Free Cholesterol in Large LDL	0					Free Cholesterol in Medium LDL	0		Cholesteryl Esters in Very Large HDL	-86.1095
				Total Lipids in Medium HDL	0					Concentration of Small LDL Particles	0					Concentration of Medium LDL Particles	0					Triglycerides in Medium LDL	0		Total Lipids in Lipoprotein Particles	-88.2991
				Phospholipids in Medium HDL	0					Total Lipids in Small LDL	0					Total Lipids in Medium LDL	0					Concentration of Small LDL Particles	0		Triglycerides in Small HDL	-89.8576
				Cholesterol in Medium HDL	0					Phospholipids in Small LDL	0					Phospholipids in Medium LDL	0					Total Lipids in Small LDL	0		Phospholipids in LDL	-97.4683
				Cholesteryl Esters in Medium HDL	0					Cholesterol in Small LDL	0					Cholesterol in Medium LDL	0					Cholesterol in Small LDL	0		Phospholipids in Medium HDL	-103.388
				Free Cholesterol in Medium HDL	0					Cholesteryl Esters in Small LDL	0					Cholesteryl Esters in Medium LDL	0					Cholesteryl Esters in Small LDL	0		Triglycerides in Medium HDL	-103.929
				Triglycerides in Medium HDL	0					Free Cholesterol in Small LDL	0					Free Cholesterol in Medium LDL	0					Free Cholesterol in Small LDL	0		Free Cholesterol in Large HDL	-110.512
				Total Lipids in Small HDL	0					Triglycerides in Small LDL	0					Concentration of Small LDL Particles	0					Triglycerides in Small LDL	0		Free Cholesterol in Chylomicrons and Extremely Large VLDL	-114.902
				Cholesterol in Small HDL	0					Concentration of Very Large HDL Particles	0					Total Lipids in Small LDL	0					Concentration of Very Large HDL Particles	0		Free Cholesterol in Large VLDL	-115.301
				Cholesteryl Esters in Small HDL	0					Total Lipids in Very Large HDL	0					Phospholipids in Small LDL	0					Total Lipids in Very Large HDL	0		Cholesterol in Small VLDL	-119.663
				Triglycerides in Small HDL	0					Phospholipids in Very Large HDL	0					Cholesterol in Small LDL	0					Phospholipids in Very Large HDL	0		Concentration of Medium LDL Particles	-126.328
				Cholesteryl Esters in Very Large HDL	-0.00148021					Cholesterol in Very Large HDL	0					Cholesteryl Esters in Small LDL	0					Cholesterol in Very Large HDL	0		Total Lipids in Small VLDL	-139.466
				Cholesterol in Chylomicrons and Extremely Large VLDL	-0.00312976					Cholesteryl Esters in Very Large HDL	0					Free Cholesterol in Small LDL	0					Cholesteryl Esters in Very Large HDL	0		Concentration of VLDL Particles	-148.004
				3-Hydroxybutyrate	-0.00337861					Free Cholesterol in Very Large HDL	0					Triglycerides in Small LDL	0					Concentration of Large HDL Particles	0		Total Lipids in LDL	-155.827
				Cholesteryl Esters in Very Large VLDL	-0.00397519					Triglycerides in Very Large HDL	0					Concentration of Very Large HDL Particles	0					Total Lipids in Large HDL	0		Total Lipids in Medium VLDL	-175.12
				Citrate	-0.0041629					Concentration of Large HDL Particles	0					Total Lipids in Very Large HDL	0					Phospholipids in Large HDL	0		Total Lipids in Very Large HDL	-195.678
				Phospholipids in Very Large HDL	-0.00439385					Total Lipids in Large HDL	0					Phospholipids in Very Large HDL	0					Cholesterol in Large HDL	0		Total Lipids in Large LDL	-197.226
				Linoleic Acid	-0.0164441					Phospholipids in Large HDL	0					Cholesterol in Very Large HDL	0					Cholesteryl Esters in Large HDL	0		Cholesteryl Esters in Medium HDL	-198.314
				Phenylalanine	-0.0196411					Cholesterol in Large HDL	0					Cholesteryl Esters in Very Large HDL	0					Free Cholesterol in Large HDL	0		Cholesteryl Esters in Large HDL	-234.906
				Total Cholines	-0.0206546					Cholesteryl Esters in Large HDL	0					Free Cholesterol in Very Large HDL	0					Triglycerides in Large HDL	0		Total Phospholipids in Lipoprotein Particles	-286.837
				Cholesteryl Esters in Small LDL	-0.0217035					Free Cholesterol in Large HDL	0					Triglycerides in Very Large HDL	0					Concentration of Medium HDL Particles	0		Concentration of Large LDL Particles	-294.734
				Concentration of Medium LDL Particles	-0.0257402					Triglycerides in Large HDL	0					Concentration of Large HDL Particles	0					Total Lipids in Medium HDL	0		Cholesterol in IDL	-300.701
				Average Diameter for HDL Particles	-0.0298785					Concentration of Medium HDL Particles	0					Total Lipids in Large HDL	0					Phospholipids in Medium HDL	0		Total Free Cholesterol	-331.881
				Lactate	-0.0328194					Total Lipids in Medium HDL	0					Phospholipids in Large HDL	0					Cholesterol in Medium HDL	0		Cholesteryl Esters in VLDL	-359.418
				Glycine	-0.0398036					Phospholipids in Medium HDL	0					Cholesterol in Large HDL	0					Cholesteryl Esters in Medium HDL	0		Total Lipids in Very Small VLDL	-360.232
				Isoleucine	-0.0477116					Cholesterol in Medium HDL	0					Cholesteryl Esters in Large HDL	0					Free Cholesterol in Medium HDL	0		Total Lipids in Large HDL	-375.091
				Alanine	-0.048706					Cholesteryl Esters in Medium HDL	0					Free Cholesterol in Large HDL	0					Triglycerides in Medium HDL	0		Total Concentration of Branched-Chain Amino Acids (Leucine + Isoleucine + Valine)	-411.21
				Average Diameter for LDL Particles	-0.0542854					Free Cholesterol in Medium HDL	0					Triglycerides in Large HDL	0					Concentration of Small HDL Particles	0		Total Lipids in Large VLDL	-432.351
				Histidine	-0.0584709					Triglycerides in Medium HDL	0					Concentration of Medium HDL Particles	0					Total Lipids in Small HDL	0		Free Cholesterol in LDL	-454.323
				Acetate	-0.0732049					Concentration of Small HDL Particles	0					Total Lipids in Medium HDL	0					Cholesterol in Small HDL	0		Polyunsaturated Fatty Acids	-460.666
				Cholesteryl Esters in Medium VLDL	-0.0759835					Total Lipids in Small HDL	0					Phospholipids in Medium HDL	0					Cholesteryl Esters in Small HDL	0		Cholesterol in Very Large VLDL	-518.353
				Pyruvate	-0.097423					Phospholipids in Small HDL	0					Cholesterol in Medium HDL	0					Free Cholesterol in Small HDL	0		Total Lipids in Small LDL	-561.415
				Albumin	-0.127353					Cholesterol in Small HDL	0					Cholesteryl Esters in Medium HDL	0					Triglycerides in Small HDL	0		Total Lipids in Very Large VLDL	-716.9
				Monounsaturated Fatty Acids	-0.128864					Cholesteryl Esters in Small HDL	0					Free Cholesterol in Medium HDL	0					Never Smoker	0		Total Lipids in Chylomicrons and Extremely Large VLDL	-799.165
				Cholesteryl Esters in Chylomicrons and Extremely Large VLDL	-0.134453					Free Cholesterol in Small HDL	0					Triglycerides in Medium HDL	0					Physical Activity, MET-minutes per week	-4.57553e-06		Total Esterified Cholesterol	-838.599
				(Intercept)	-3.2325					Triglycerides in Small HDL	0					Concentration of Small HDL Particles	0					Blood Pressure	-3.69491e-05
										Time of day_Morning	0					Total Lipids in Small HDL	0					Triglycerides in Very Large HDL	-0.000403229
										Time of day_Night	0					Phospholipids in Small HDL	0					Docosahexaenoic Acid	-0.00564566
										Time of day_Unknown	0					Cholesterol in Small HDL	0					Creatinine	-0.00844941
										Season_Fall	0					Free Cholesterol in Small HDL	0					Previous Smoker	-0.00861783
										Season_Spring	0					Triglycerides in Small HDL	0					Albumin	-0.00923996
										Season_Winter	0					Never Smoker	0					Fasting time	-0.0137413
										Mixed American Population	0					Previous Smoker	0					Spherical Equivalent	-0.016889
										East Asian Population	0					Body Mass Index	0					3-Hydroxybutyrate	-0.0219312
										European Population	0					European Population	0					Saturated Fatty Acids	-0.0221504
										Middle Eastern Population	0					Physical Activity, MET-minutes per week	-1.2964e-06					Omega-3 Fatty Acids	-0.0227082
										Fasting time	0					Cholesteryl Esters in Medium VLDL	-0.00257376					Concentration of Medium LDL Particles	-0.0340299
										Citrate	-0.0157859					Fasting time	-0.00828158					Isoleucine	-0.0343351
										Lactate	-0.0277898					Cholesteryl Esters in Small HDL	-0.00902018					Free Cholesterol in IDL	-0.036888
										Pyruvate	-0.0296899					Albumin	-0.0101193					Histidine	-0.0386058
										(Intercept)	-6.8615					Histidine	-0.0146636					Cholesteryl Esters in Chylomicrons and Extremely Large VLDL	-0.0461154
																Spherical Equivalent	-0.0274978					Pyruvate	-0.0491548
																Pyruvate	-0.047025					Cholesteryl Esters in Medium VLDL	-0.0672916
																Season_Spring	-0.0472425					Time of day_Night	-0.0701345
																Citrate	-0.0606156					Citrate	-0.0798939
																Time of day_Night	-0.0663796					Season_Spring	-0.0928264
																Alanine	-0.0686902					Alanine	-0.0981342
																East Asian Population	-0.0746146					Lactate	-0.105893
																Lactate	-0.0884124					European Population	-0.115449
																Beta blocker use	-0.0885084					Monounsaturated Fatty Acids	-0.160962
																Season_Winter	-0.0984542					Acetate	-0.180782
																Acetate	-0.126402					Season_Winter	-0.185436
																Season_Fall	-0.13106					Beta blocker use	-0.204335
																Mixed American Population	-0.437421					Season_Fall	-0.218087
																(Intercept)	-7.59269					East Asian Population	-0.349873
																						Mixed American Population	-1.07191
